# Polygenic adaptation and negative selection across traits, years and environments in a long-lived plant species (*Pinus pinaster* Ait., Pinaceae)

**DOI:** 10.1101/2020.03.02.974113

**Authors:** Marina de Miguel, Isabel Rodríguez-Quilón, Myriam Heuertz, Agathe Hurel, Delphine Grivet, Juan-Pablo Jaramillo-Correa, Giovanni G. Vendramin, Christophe Plomion, Juan Majada, Ricardo Alía, Andrew J. Eckert, Santiago C. González-Martínez

## Abstract

A decade of association studies in multiple organisms suggests that most complex traits are polygenic; that is, they have a genetic architecture determined by numerous loci distributed across the genome, each with small effect-size. Thus, determining the degree of polygenicity and its variation across traits, environments and years is useful to understand the genetic basis of phenotypic variation. In this study, we applied multilocus approaches to estimate the degree of polygenicity of fitness-related traits in a long-lived plant (*Pinus pinaster* Ait., maritime pine) and to analyze how polygenicity changes across environments and years. To do so, we evaluated five categories of fitness-related traits (survival, height, phenology-related, functional, and biotic-stress response traits) in a clonal common garden network, planted in contrasted environments (over 12,500 trees). First, most of the analyzed traits showed evidence of local adaptation based on *Q*_ST_-*F*_ST_ comparisons. Second, we observed a remarkably stable degree of polygenicity, averaging 6% (range of 0-27%), across traits, environments and years. As previously suggested for humans, some of these traits showed also evidence of negative selection, which could explain, at least partially, the high degree of polygenicity. The observed genetic architecture of fitness-related traits in maritime pine supports the polygenic adaptation model. Because polygenic adaptation can occur rapidly, our study suggests that current predictions on the capacity of natural forest tree populations to adapt to new environments should be revised, which is of special relevance in the current context of climate change.
