## Supplemental Table S1 for "Polygenic adaptation and negative selection across traits, years and environments in a long-lived plant species (*Pinus pinaster* Ait., Pinaceae)"

### Sheet: Table S1
Table S1. Phenotypic data summary and quantitative genetic analysis. Vg stands for genetic variance (posterior mean of the variance explained by clone effect), H2 stands for broad-sense heritability and QST for genetic differentiation among populations (posterior mode and 95% credible interval are presented).
Category	Trait	Trial site	Year	Unit	Trees	Populations	Clones	Blocks/site	Mean ± sd	Vg (95%CI)	H2 (95%CI)	QST (95%CI)
Height	Height all sites	All sites	2011 or 2013	mm	12,647	36	540	8	409.2 ± 246.1	1518.99	0.085 (0.073, 0.102)	0.411 (0.298, 0.563)
	Height Iberian Atlantic	Cabada, Fundão	2011	mm	7,905	35	535	8	309.3 ± 117.5	733.47	0.066 (0.049, 0.085)	0.437 (0.322, 0.616)
	Height Mediterranean	Cáceres, Madrid	2011	mm	1,412	35	496	8	195.5 ± 64.0	715.6	0.234 (0.159, 0.306)	0.318 (0.194, 0.510)
	Height French Atlantic 2013	Pierroton	2013	mm	3,331	36	443	8	736.5 ± 212.6	5292.76	0.157 (0.120, 0.186)	0.461 (0.328, 0.618)
	Height French Atlantic 2015	Pierroton	2015	cm	3,311	36	443	8	170.6 ± 48.2	340.81	0.225 (0.184, 0.260)	0.549 (0.392, 0.662)
	Height French Atlantic 2018	Pierroton	2018	cm	3,302	36	442	8	378.0 ± 105.4	1606.87	0.273 (0.232, 0.309)	0.554 (0.456, 0.719)
	Height GxE	All sites	2011 or 2013	mm	12,647	36	540	8	_	_	_	_
Survival	Survival all sites	All sites	2011 or 2013	binary	20,518	36	540	8	0.622	0.214	0.047 (0.032, 0.067)	0.19 (0.093, 0.359)
	Survival Iberian Atlantic	Cabada, Fundão	2011	binary	8,541	35	535	8	93.54%	0.003	0.001 (0, 0.143)	0.181 (0.058, 0.940)
	Survival Mediterranean	Cáceres, Madrid	2011	binary	8,544	35	534	8	16.82%	0.205	0.045 (0.015, 0.070)	0.206 (0.094, 0.501)
	Survival French Atlantic 2013	Pierroton	2013	binary	3,433	36	443	8	97.12%	0.007	0 (0, 0.200)	0.006 (0, 0.950)
	Survival French Atlantic 2018	Pierroton	2018	binary	3,432	36	442	8	96.42%	0.006	0.001 (0, 0.151)	0.005 (0, 0.953)
	Survival GxE	All sites	2011 or 2013	binary	20,518	36	540	8	_	_	_	_
Phenology-related traits	Bud burst 2015	Pierroton	2015	°C-day	3,146	33	422	8	1311.94 ± 82.41	1785.79	0.320 (0.272, 0.353)	0.306 (0.193, 0.452)
	Bud burst 2017	Pierroton	2017	°C-day	1,440	36	417	5	1286.25 ± 79.85	941.94	0.146 (0.098, 0.211)	0.223 (0.104, 0.391)
	Duration of Bud Burst 2015	Pierroton	2015	°C-day	3,152	33	422	8	814.71 ± 116.71	2460.09	0.224 (0.186, 0.262)	0.213 (0.102, 0.318)
	Duration of Bud Burst 2017	Pierroton	2017	°C-day	1,905	36	442	5	901.15 ± 80.02	1083.6	0.239 (0.202, 0.296)	0.402 (0.290, 0.580)
	Polycyclism	Cabada, Fundão	2012	binary	6,813	35	535	8	45% (> 1 cycle)	0.257	0.056 (0.025, 0.085)	0.216 (0.088, 0.430)
	Phenology growth index	Cabada, Fundão	2012	-	5,140	35	534	8	0.64 ±0.18	0.0003	0.01 (0.005, 0.020)	0.327 (0.146, 0.560)
Biotic stress response	A. ostoyae necrosis	Pierroton	2018	mm	181	8	61	5	48.5 ± 29.63	20.65	0.022 (0.005, 0.129)	0.021 (0.004, 0.121)
	D. sapinea necrosis	Pierroton	2018	mm	436	12	146	5	43.35 ± 18.37	35.12	0.169 (0, 0.234)	0.636 (0.349, 1)
	D. sapinea discoloration	Pierroton	2018	1-4 scale	453	12	151	5	0.94 ± 0.90 (scale 1- 3)	0.281	0.123 (0, 0.234)	0.093 (0, 0.752)
	Pine processionary moth	Pierroton	2018	binary	3,302	36	443	8	14.41%	0.009	0.001 (0, 0.212)	0.006 (0.004, 0.121)
Functional traits	Specific Leaf Area (SLA)	Fundão	2014	m2/kg	2,706	35	532	8	5.26 ± 0.94	0.094	0.074 (0.040, 0.106)	0.167 (0.067, 0.363)
	δ13C	Fundão	2015	‰	1,983	35	529	8	26.27 ± 1.23	0.094	0.08 (0.038, 0.127)	0.505 (0.326, 0.727)
	δ15N	Fundão	2015	‰	1,991	35	529	8	29.80 ± 1.49	0.001	0.001 (0, 0.022)	0.039 (0.007, 0.901)
	C amount	Fundão	2015	µg	1,983	35	529	8	1452.22 ± 364.40	_	_	_
	N amount	Fundão	2015	µg	1,991	35	529	8	39.98 ± 14.88	_	_	_
