## Supplemental Table S2 for "Polygenic adaptation and negative selection across traits, years and environments in a long-lived plant species (*Pinus pinaster* Ait., Pinaceae)"

### Sheet: Table S2
Table S2 . MCMCglmm Bayesian model parametrization. Psrf stands for Gelman-Rubin criterion potential scale reduction factor, a mesure of model convergence. Good convergence of models is expected for psrf <1.02.
Category	Trait	Trait distribution	Link function	Covariable	Prior fixed effects	Prior random effects	Prior residuals	Nb of iterations	Burn-in	Thinning	psrf
Height	Height all sites	Normal	identity	_	default prior	V=1; n=0.002	V=1; n=0.002	1,050,000	50,000	100	1.0006
	Height Iberian Atlantic	Normal	identity	_	default prior	V=1; n=0.002	V=1; n=0.002	750,000	50,000	100	1.0061
	Height Mediterranean	Normal	identity	_	default prior	V=1; n=0.002	V=1; n=0.002	750,000	50,000	100	1.0249
	Height French Atlantic 2013	Normal	identity	_	default prior	V=1; n=0.002	V=1; n=0.002	750,000	50,000	100	1.0007
	Height French Atlantic 2015	Normal	identity	_	default prior	V=1; n=0.002	V=1; n=0.002	750,000	50,000	500	1.0035
	Height French Atlantic 2018	Normal	identity	_	default prior	V=1; n=0.002	V=1; n=0.002	750,000	50,000	500	1.0047
	Height GxE	Normal	identity	_	default prior	V=1; n=0.002	V=1; n=0.002	1,050,000	50,000	100	1.0111
Survival	Survival all sites	Binomial	logit	_	default prior	V=1; n=0.002; alpha.mu=0, alpha.v=1000	Variance fixed at 1	1,050,000	50,000	500	1.0033
	Survival Iberian Atlantic	Binomial	logit	_	default prior	V=1; n=0.002; alpha.mu=0, alpha.v=1000	Variance fixed at 1	1,050,000	50,000	500	1.0046
	Survival Mediterranean	Binomial	logit	_	default prior	V=1; n=0.002; alpha.mu=0, alpha.v=1000	Variance fixed at 1	550,000	50,000	500	1.0080
	Survival French Atlantic 2013	Binomial	logit	_	default prior	V=1; n=0.002; alpha.mu=0, alpha.v=1000	Variance fixed at 1	550,000	50,000	500	1.0073
	Survival French Atlantic 2018	Binomial	logit	_	default prior	V=1; n=0.002; alpha.mu=0, alpha.v=1000	Variance fixed at 1	550,000	50,000	500	1.0070
	Survival GxE	Binomial	logit	_	default prior	V=1; n=0.002; alpha.mu=0, alpha.v=1000	Variance fixed at 1	1,050,000	50,000	500	1.0047
Phenology-related traits	Bud burst 2015	Normal	identity	_	default prior	V=1; n=0.002	V=1; n=0.002	750,000	50,000	500	1.0044
	Bud burst 2017	Normal	identity	_	default prior	V=1; n=0.002	V=1; n=0.002	750,000	50,000	500	1.0044
	Duration of Bud Burst 2015	Normal	identity	_	default prior	V=1; n=0.002	V=1; n=0.002	750,000	50,000	500	1.0033
	Duration of Bud Burst 2017	Normal	identity	_	default prior	V=1; n=0.002	V=1; n=0.002	750,000	50,000	500	1.0029
	Polycyclism	Binomial	logit	_	default prior	V=1; n=0.002; alpha.mu=0, alpha.v=1000	Variance fixed at 1	950,000	50,000	100	1.0012
	Phenology growth index	Normal	identity	_	default prior	V=1; n=0.002	V=1; n=0.002	950,000	50,000	100	1.0013
Biotic stress response	A.ostoyae.necrosis	Normal	identity	Humidity on the pot*	default prior	V=1; n=0.002	V=1; n=0.002	950,000	50,000	500	1.0031
	D.sapinea.necrosis	Normal	identity	_	default prior	V=1; n=0.002	V=1; n=0.002	1,050,000	50,000	500	1.0027
	D.sapinea discoloration	Binomial	probit	_	gelman. prior	V=1; n=0.002; alpha.mu=0, alpha.v=1000	Variance fixed at 1	1,050,000	50,000	500	1.0030
	Pine processionary moth	Binomial	logit	Height 2015	default prior	V=1; n=0.002; alpha.mu=0, alpha.v=1000	Variance fixed at 1	950,000	50,000	500	1.0082
Functional traits	Specific Leaf Area	Normal	identity	_	default prior	V=1; n=0.002	V=1; n=0.002	950,000	50,000	100	1.0006
	δ13C	Normal	identity	_	default prior	V=1; n=0.002	V=1; n=0.002	950,000	50,000	100	1.0009
	δ15N	Normal	identity	_	default prior	V=1; n=0.002	V=1; n=0.002	950,000	50,000	100	1.0017
	C amount	Normal	identity	_	default prior	V=1; n=0.002	V=1; n=0.002	950,000	50,000	100	1.0125
	N amount	Normal	identity	_	default prior	V=1; n=0.002	V=1; n=0.002	950,000	50,000	100	1.0041
*Qualitative trait with 3 levels of humidity: dry, medium and very humid
