## Supplemental Table S4 for "Polygenic adaptation and negative selection across traits, years and environments in a long-lived plant species (*Pinus pinaster* Ait., Pinaceae)"

### Sheet: Table S4
Table S4. Number of non-zero effect-size SNPs (nbnon-zero) and genetic explained variance (GEV) estimated using Bayesian variable selection regression (VSR), as implemented in piMASS software, and the Bayesian linear mixed model, MLM, implemented in GCTB software. For MLM, the coefficients of correlation between SNP effect-size and minor allele frequency (S) are also provided. The parameters are …
Category	Trait	VSR (piMASS)						MLM (GCTB)
		GEV	GEV.CI95.lw	GEV.CI95.up	nbnon-zero	nbnon-zero.CI95.lw	nbnon-zero.CI95.up	GEV	GEV.CI95.lw	GEV.CI95.up	nbnon-zero	nbnon-zero.CI95.lw	nbnon-zero.CI95.up	S	S.CI95.lw	S.CI95.up
Height	Height all sites	0.493	0.348	0.62	321	141	489	0.491	0.342	0.621	446	142	887	-1.48	-1.895	-1.074
	Height Iberian Atlantic	0.509	0.297	0.69	368	162	500	0.53	0.381	0.656	579	195	1130	-1.057	-1.567	-0.413
	Height Mediterranean	0.573	0.419	0.691	366	127	506	0.583	0.409	0.724	461	143	947	-1.291	-1.768	-0.707
	Height French Atlantic 2013	0.576	0.441	0.691	405	214	512	0.483	0.33	0.619	498	128	1100	-1.114	-1.703	-0.424
	Height French Atlantic 2015	0.389	0.176	0.581	341	95	501	0.283	0	0.495	274	1	713	-0.125	-1.491	1.299
	Height French Atlantic 2018	0.548	0.369	0.699	383	186	507	0.419	0.203	0.602	455	87	985	-0.809	-1.719	0.405
	Height all sites GxE	0.238	0.043	0.409	217	1	452	0.093	0	0.233	60	1	273	0.717	-0.815	2.333
Survival	Survival all sites	0.361	0.208	0.501	267	76	480	0.156	0	0.298	323	1	851	-0.063	-1.213	1.389
	Survival Iberian Atlantic	0.688	0.552	0.795	441	256	521	0.73	0.578	0.841	447	161	898	-0.989	-1.495	-0.295
	Survival Mediterranean	0.557	0.437	0.662	373	182	501	0.561	0.426	0.674	586	212	1153	-0.292	-1.143	0.702
	Survival French Atlantic 2013	0.089	0	0.338	119	1	429	0.045	0	0.217	75	1	394	0.548	-1.138	2.232
	Survival French Atlantic 2018	0.018	0	0.088	12	1	225	NA	NA	NA	NA	NA	NA	NA	NA	NA
	Survival all sites GxE	0.02	0	0.102	20	1	360	NA	NA	NA	NA	NA	NA	NA	NA	NA
Phenology-related traits	Bud burst 2015	0.238	0	0.463	238	1	462	0.103	0	0.343	213	1	720	0.027	-1.502	1.744
	Bud burst 2017	0.508	0.219	0.709	244	6	477	0.668	0.496	0.792	354	130	665	-1.677	-2.087	-1.237
	Duration of bud burst 2015	0.274	0	0.46	338	15	503	0.456	0.207	0.652	505	108	1061	-0.189	-1.414	1.177
	Duration of bud burst 2017	0.385	0.121	0.619	238	8	466	0.394	0.1515	0.606	218	21	636	-1.088	-1.925	0.079
	Polyciclism	0.513	0.347	0.662	395	199	511	0.366	0.186	0.536	462	75	1077	-0.716	-1.607	0.587
	Growth phenology index	0.24	0	0.429	273	1	466	0.08	0	0.238	154	1	310	-0.206	-1.724	1.376
Biotic stress response	A. ostoyae necrosis	0.092	0	0.493	17	1	323	NA	NA	NA	NA	NA	NA	NA	NA	NA
	D. sapinea necrosis	0.994	0.749	0.999	209	88	468	0.189	0	0.674	147	1	492	-0.001	-1.451	1.664
	D. sapinea needle discoloration	0.12	0	0.541	57	1	369	NA	NA	NA	NA	NA	NA	NA	NA	NA
	Pine processionary moth	0.046	0	0.227	52	1	387	NA	NA	NA	NA	NA	NA	NA	NA	NA
Functional traits	SLA	0.349	0.18	0.499	358	117	505	0.319	0.154	0.478	342	56	842	-1.468	-2.14	-0.62
	δ13C	0.032	0	0.181	20	1	421	NA	NA	NA	NA	NA	NA	NA	NA	NA
	δ15N	0.478	0.317	0.619	335	124	490	0.543	0.361	0.707	754	265	1385	-0.022	-0.859	1.031
